# Two snakebite antivenoms have potential to reduce Eswatini’s dependency upon a single, increasingly unavailable product: results of preclinical efficacy testing

**DOI:** 10.1101/2022.05.16.492230

**Authors:** Stefanie K. Menzies, Thea Litschka-Koen, Rebecca J. Edge, Jaffer Alsolaiss, Edouard Crittenden, Steven R. Hall, Adam Westhorpe, Brent Thomas, James Murray, Nondusimo Shongwe, Sara Padidar, David G. Lalloo, Nicholas R. Casewell, Jonathan Pons, Robert A. Harrison

## Abstract

**Background:** Snakebite is a major public health concern in Eswatini, where treatment relies upon one antivenom – SAIMR Polyvalent. Although effective in treating snakebite, SAIMR Polyvalent is difficult to source outside its manufacturing country (South Africa) and is dauntingly expensive. We compared the preclinical venom-neutralising efficacy of two alternative antivenoms and SAIMR Polyvalent against the lethal and tissue-destructive effects of venoms from five species of medically important snakes using *in vivo* murine assays. The test antivenoms were ‘Panafrican’ manufactured by Instituto Clodomiro Picado and ‘PANAF’ manufactured by Premium Serums & Vaccines.

**Principal Findings:** *In vivo* murine preclinical studies identified both test antivenoms were equally or more effective than SAIMR Polyvalent at neutralising lethal and tissue-destructive effects of *Naja mossambica* venom. Both test antivenoms were less effective than SAIMR Polyvalent at neutralising the lethal effects of *Bitis arietans, Dendroaspis polylepis, Hemachatus haemachatus* and *Naja annulifera* venoms, but similarly effective at neutralising tissue damage induced by *B. arietans* and *H. haemachatus* venoms.

*In vitro* immunological assays identified that IgG titres and toxin-specificities of the test antivenoms were comparable to SAIMR Polyvalent. Plasma clotting disturbances by *H. haemachatus* and *N. mossambica* were effectively neutralised by the test antivenoms, whereas SAIMR Polyvalent failed to neutralise this bioactivity of *N. mossambica* venom. The SVMP activity of *B. arietans* venom was equally reduced by all three antivenoms. The PLA_2_ activities of *H. haemachatus* and *N. mossambica* were effectively neutralised by all three antivenoms.

**Conclusions:** Panafrican outperformed PANAF, though both were less poly-specifically effective than SAIMR Polyvalent. The efficacy of these antivenoms against the lethal and tissue-destructive effects of *N. mossambica* venom, the most common biting species in Eswatini, identify that Panafrican and PANAF antivenoms offer effective alternatives to SAIMR for the treatment of snakebite in Eswatini, and potentially for neighbouring countries.

**Author Summary:** Treatment of snakebite in Eswatini is reliant upon a single antivenom (SAIMR Polyvalent) manufactured in South Africa. This highly effective product is increasingly difficult to source and is expensive – alternative/additional antivenoms are urgently required to improve patient outcomes following snake envenoming. Using murine preclinical venom toxicity and antivenom efficacy assays, we identified two alternative antivenoms whose venom-neutralising characteristics, while less poly-specifically effective than SAIMR Polyvalent, were as effective against the lethal and tissue-destructive effects of the most common biting snake in Eswatini – *Naja mossambica*. This murine data, already shared with the Eswatini Ministry of Health, supports and justifies human testing of these two antivenoms in Eswatini because increasing the availability of effective and affordable treatments could resolve the current medical dependency of Eswatini snakebite patients upon a single, rarely available and expensive product.
