## Supplemental File 2 for "Two snakebite antivenoms have potential to reduce Eswatini’s dependency upon a single, increasingly unavailable product: results of preclinical efficacy testing"

### Sheet: LD50 all venoms
					LD50	Lower	Upper
MV-260	Venom=	B arietans		B arietans	32.45	28.31	37.19
Venom (ug)	Dead (/5)	Alive (/5)		D polylepis	9.8	8.76	10.97
20	0	5		H haemachatus	25.98	24.34	27.73
25	1	4		N annulifera	25.9	22.39	29.96
30	2	3		N mossambica	17.43	15.76	19.27
35	5	0
MV-257	Venom=	D polylepis
Venom (ug)	Dead (/5)	Alive (/5)
6	0	5
8	1	4
9	0	5
12	4	1
18	5	0
MV-261	Venom=	H haemachatus
Venom (ug)	Dead (/5)	Alive (/5)
13	0	5
23	0	5
25	2	3
27	3	2
31.6	5	0
MV-258	Venom=	N annulifera
Venom (ug)	Dead (/5)	Alive (/5)
15	0	5
20	1	4
28	3	2
36	5	0
MV-256	Venom=	N mossambica
Venom (ug)	Dead (/5)	Alive (/5)
12	0	5
15	1	4
19	4	1
22	4	1
32	5	0

### Sheet: ED50 B arietans
								ED50 (uL)	Lower	Upper
MV-263	Venom=	B arietans	# of LD50s	5	Antivenom: SAIMR Poly		SAIMR Poly	6.38749	6.12577	6.66039
Venom (ug)	Antivenom (uL)	Dead (/5)	Alive (/5)				PANAF PS&V	47.4974	46.5871	48.4254
177	5	5	0				Panafrican ICP	19.4422	18.3735	20.5731
177	5.5	5	0
177	6	1	4
177	6.8	4	1
177	7.5	0	5
177	10	0	5
177	20	0	5
MV-268	Venom=	B arietans	# of LD50s	5	Antivenom: PANAF PS&V
Venom (ug)	Antivenom (uL)	Dead (/5)	Alive (/5)
177	50	0	5
177	48	2	3
177	47	3	2
177	44	5	0
177	40	5	0
177	35	5	0
177	25	5	0
MV-268	Venom=	B arietans	# of LD50s	5	Antivenom: Panafrican ICP
Venom (ug)	Antivenom (uL)	Dead (/5)	Alive (/5)
177	50	0	5
177	40	0	5
177	35	0	5
177	25	0	5
177	21	1	4
177	18	4	1
177	13	5	0

### Sheet: ED50 D polylepis
								ED50 (uL)	Lower	Upper
MV-267	Venom=	D polylepis	# of LD50s	5.3	Antivenom: SAIMR Poly		SAIMR Poly	22.0826	21.2236	22.9762
Venom (ug)	Antivenom (uL)	Dead (/5)	Alive (/5)				PANAF PS&V	56.1185	53.752	58.5891
52	12	5	0				Panafrican ICP	79.8436	76.2819	83.5715
52	22.5	2	3
52	23.5	1	4
52	25	0	5
52	28	0	5
52	32	0	5
MV-281	Venom=	D polylepis	# of LD50s	5.3	Antivenom: PANAF PS&V
Venom (ug)	Antivenom (uL)	Dead (/5)	Alive (/5)
52	75	0	5
52	65	0	5
52	60	1	4
52	55	3	2
52	45	5	0
MV-286	Venom=	D polylepis	# of LD50s	5.3	Antivenom: Panafrican ICP
Venom (ug)	Antivenom (uL)	Dead (/5)	Alive (/5)
52	55	5	0
52	65	5	0
52	75	4	1
52	85	1	4
52	100	0	5

### Sheet: ED50 H haemachatus
								ED50 (uL)	Lower	Upper
MV-266	Venom=	H haemachatus	# of LD50s	5	Antivenom: SAIMR Poly		SAIMR Poly	33.4523	32.5248	34.4063
Venom (ug)	Antivenom (uL)	Dead (/5)	Alive (/5)				PANAF PS&V	52.6588	42.3346	65.5008
129	20	5	0				Panafrican ICP	125.545	115.57	136.382
129	25	5	0
129	30	5	0
129	33	3	2
129	35	1	4
129	37	0	5
129	40	0	5
MV-288	Venom=	H haemachatus	# of LD50s	3	Antivenom: PANAF PS&V
Venom (ug)	Antivenom (uL)	Dead (/5)	Alive (/5)
77.7	40	5	0
77.7	55	5	0
77.7	60	2	3
77.7	75	2	3
77.7	80	1	4
77.7	85	0	5
MV-285	Venom=	H haemachatus	# of LD50s	5	Antivenom: Panafrican ICP
Venom (ug)	Antivenom (uL)	Dead (/5)	Alive (/5)
129	185	0	5
129	150	1	4
129	135	1	4
129	125	3	2
129	50	5	0

### Sheet: ED50 N annulifera
								ED50 (uL)	Lower	Upper
MV-265	Venom=	N annulifera	# of LD50s	5	Antivenom: SAIMR Poly		SAIMR Poly	77.7946	73.2272	82.6469
Venom (ug)	Antivenom (uL)	Dead (/5)	Alive (/5)				PANAF PS&V	108.355	97.5337	120.377
129.5	55	5	0				Panafrican ICP	122.27	116.953	127.829
129.5	71.2	4	1
129.5	85	1	4
129.5	95	0	5
129.5	105	0	5
MV-270	Venom=	N annulifera	# of LD50s	3	Antivenom: PANAF PS&V
Venom (ug)	Antivenom (uL)	Dead (/5)	Alive (/5)
77.7	78	5	0
77.7	108	3	1
77.7	120	1	4
77.7	140	1	4
77.7	160	0	5
MV-284	Venom=	N annulifera	# of LD50s	3	Antivenom: Panafrican ICP
Venom (ug)	Antivenom (uL)	Dead (/5)	Alive (/5)
77.7	100	5	0
77.7	115	4	1
77.7	130	1	4
77.7	150	0	4		Out of 4

### Sheet: ED50 N mossambica
									ED50 (uL)	Lower	Upper
Expt No =	MV-264	Venom=	N mossambica	# of LD50s	5	Antivenom: SAIMR Poly		SAIMR Poly	80.2567	72.3244	89.059
Grp	Venom (ug)	Antivenom (uL)	Dead (/5)	Alive (/5)				PANAF PS&V	67.9507	64.1904	71.9314
C	87	45	5	0				Panafrican ICP	82.5651	70.9253	96.1153
	87	61.8	5	0
	87	75	5	0
	87	85	3	2
D	87	95	3	2
E	87	100	4	1
H	87	110	0	5
F	87	125	0	5
Expt No =	MV-269	Venom=	N mossambica	# of LD50s	5	Antivenom: PANAF PS&V
Grp	Venom (ug)	Antivenom (uL)	Dead (/5)	Alive (/5)
B	87	90	0	5
C	87	75	1	4
D	87	70	2	3
E	87	60	5	0
F	87	50	5	0
Expt No =	MV-283	Venom=	N mossambica	# of LD50s	5	Antivenom: Panafrican ICP
Grp	Venom (ug)	Antivenom (uL)	Dead (/5)	Alive (/5)
A	87	100	0	5
B	87	75	2	3
C	87	65	0	5
E	87	60	1	4
F	87	40	5	0
