## Supplemental File 3 for "Two snakebite antivenoms have potential to reduce Eswatini’s dependency upon a single, increasingly unavailable product: results of preclinical efficacy testing"

### Sheet: Sheet1
MND Results
Expt No =	CM6-003	Venom=	B arietans	Lesion size (mmxmm and mm2)
Grp	Venom (ug)	Mouse 1	Mouse 2	Mouse 3	Mouse 4	Mouse 5	Mean	# Dead	# Alive
A	20	3.3x1.4 = 4.6	0x0	5.0x2.5=12.5	2.5x2.0=5.0	misinjected	5.9 mm2	0	5
B	32	8.9x4.1 = 36.5	6.2x4.9=30.4	3.8x2.9=11.0	2.3x5.4=12.4	8.8x2.5=22.0	22.4 mm2	0	5
Expt No =	CM6-004	Venom=	H. haemachatus	Lesion size (mmxmm and mm2)
Grp	Venom (ug)	Mouse 1	Mouse 2	Mouse 3	Mouse 4	Mouse 5	Mean	# Dead	# Alive
A	26	5.1x3.0=15.3	3.0x3.7=11.1	1.7x1.7=2.9	5.3x4.5= 23.9	4.7x4.6=21.6	14.96 mm2	0	5
B	39							2	3
Expt No =	CM6-005	Venom=	N. mossambica	Lesion size (mmxmm and mm2)
Grp	Venom (ug)	Mouse 1	Mouse 2	Mouse 3	Mouse 4	Mouse 5	Mean	# Dead	# Alive
B	44	6.9x5.5=38.0	10.3x5.2=53.6	3.8x1.8=6.8	1.8x3.0=5.4	6.6x3.4=22.4	25.24	0	0
D	64	4.7x3.1=14.6	3.8x4.2=16.0	8.1x6.0= 48.6	3.7x5.4=20.0	not injected	24.8	0	0
E-MND Results - with SAIMR poly as the Gold Standard
Expt No =	CM6-007	Venom=	B arietans	Venom MND =	32 ug	Antivenom=	SAIMR Poly
Grp	Venom (ug)	Antivenom (ul)	Mouse 1	Mouse 2	Mouse 3	Mouse 4	Mouse 5	Mean	# Dead	# Alive
A	32	10	0x0	0x0	3.2x1.7=5.4	0x0	0x0	1.1 mm2	0	5
B	32	25	0x0	0x0	0x0	0x0	0x0	0 mm2	0	5
C	32	40	0x0	0x0	0x0	0x0	0x0	0 mm2	0	5
Expt No =	CM6-009	Venom=	H. haemachatus	Venom MND =	26 ug	Antivenom=	SAIMR Poly
Grp	Venom (ug)	Antivenom (ul)	Mouse 1	Mouse 2	Mouse 3	Mouse 4	Mouse 5	Mean	# Dead	# Alive
A	26	5	0x0	2.3x3.3=7.6	3.8x4.2=15.96	2.4x2.3=5.52	3.4x2.9=9.9	7.8 mm2	0	5
B	26	15	0x0	0x0	0x0	0x0	0x0	0	0	5
C	26	30	0x0	0x0	0x0	0x0	0x0	0	0	5
Expt No =	CM6-008	Venom=	N. mossambica	Venom MND =	44 ug	Antivenom=	SAIMR Poly
Grp	Venom (ug)	Antivenom (ul)	Mouse 1	Mouse 2	Mouse 3	Mouse 4	Mouse 5	Mean	# Dead	# Alive
B	44	15	3.0x3.9=11.7	5.1x4.6=23.5	4.3x4.8=20.6	0x0	5.2x2.7=14.0	13.96 mm2	0	5
C	44	30	3.4x2.8=9.52	3.2x2.4=7.68	5.3x4.9=26	0x0	3.4x4.8=16.32	11.9 mm2	0	5
E	44	45	2.7x2.9=7.83	3.3x3.0=9.9	0x0	0x0	0x0	3.55 mm2	0	5
E-MND Results - with PANAF antivenom compared to Gold Standard antivenom E-MND volume
Expt No =	CM6-014	Venom=	B arietans	Venom MND =	32 ug	Antivenom=	PANAF
Grp	Venom (ug)	GS E-MND dose (ul)	Mouse 1	Mouse 2	Mouse 3	Mouse 4	Mouse 5	Mean	# Dead	# Alive
A	32	10	1.6x3.2=5.12	2.1x2.0=4.2	0.0x0.0	2.5x4.1=10.25	0.0x0.0	3.9 mm2	0	5
Expt No =	CM6-012	Venom=	H. haemachatus	Venom MND =	26 ug	Antivenom=	PANAF
Grp	Venom (ug)	GS E-MND dose (ul)	Mouse 1	Mouse 2	Mouse 3	Mouse 4	Mouse 5	Mean	# Dead	# Alive
A	26	15	0x0	0x0	0x0	0x0	0x0	0	0	5
Expt No =	CM6-010	Venom=	N. mossambica	Venom MND =	44 ug	Antivenom=	PANAF
Grp	Venom (ug)	GS E-MND dose (ul)	Mouse 1	Mouse 2	Mouse 3	Mouse 4	Mouse 5	Mean	# Dead	# Alive
A	44	45	0x0	1.4x1.0=1.4	0x0	0x0	0x0	0.28 mm2	0	5
E-MND Results - with Expanded ET+-ICP (ET++) antivenom compared to Gold Standard antivenom E-MND volume
Expt No =	CM6-015	Venom=	B. arietans	Venom MND =	32 ug	Antivenom=	ET++
Grp	Venom (ug)	GS E-MND dose (ul)	Mouse 1	Mouse 2	Mouse 3	Mouse 4	Mouse 5	Mean	# Dead	# Alive
A	32	10	0x0	0x0	0x0	0x0	0x0	0	0	5
Expt No =	CM6-013	Venom=	H. haemachatus	Venom MND =	26 ug	Antivenom=	ET++
Grp	Venom (ug)	GS E-MND dose (ul)	Mouse 1	Mouse 2	Mouse 3	Mouse 4	Mouse 5	Mean	# Dead	# Alive
A	26	15	0x0	0x0	0x0	0x0	0x0	0	0	5
Expt No =	CM6-010	Venom=	N. mossambica	Venom MND =	44 ug	Antivenom=	ET++
Grp	Venom (ug)	GS E-MND dose (ul)	Mouse 1	Mouse 2	Mouse 3	Mouse 4	Mouse 5	Mean	# Dead	# Alive
A	44	45	0	0.7x0.3=0.21	2.4x1.5=3.6	0	0	0.8 mm2	0	5
