## Supplemental File 5 for "Two snakebite antivenoms have potential to reduce Eswatini’s dependency upon a single, increasingly unavailable product: results of preclinical efficacy testing"

### Sheet: Shapes
Image Name	Channel	Name	Signal	Total	Area	Bkgnd.	Type		700 Normalisation
gel 1 right blot	700	BA	142	381	15708	0.0152	Signal	Gel 1 right ICP	BA	1
gel 1 right blot	700	DP	227	484	15708	0.0163	Signal		DP	1
gel 1 right blot	700	HH	259	519	15708	0.0166	Signal		HH	0.977358
gel 1 right blot	700	NA	215	481	15708	0.017	Signal		NA	0.846457
gel 1 right blot	700	NM	234	450	13838	0.0157	Signal		NM	0.860294
gel 1 left blot	700	BA	124	335	12420	0.017	Signal	Gel 1 left SAIMR Poly	BA	0.873239
gel 1 left blot	700	DP	170	405	12420	0.019	Signal		DP	0.748899
gel 1 left blot	700	HH	244	541	15525	0.0191	Signal		HH	0.920755
gel 1 left blot	700	NA	197	479	14835	0.0191	Signal		NA	0.775591
gel 1 left blot	700	NM	235	483	15180	0.0163	Signal		NM	0.863971
gel 2 left blot	700	BA	104	309	13125	0.0156	Signal	Gel 2 left PANAF	BA	0.732394
gel 2 left blot	700	DP	162	450	15750	0.0183	Signal		DP	0.713656
gel 2 left blot	700	HH	265	466	15000	0.0134	Signal		HH	1
gel 2 left blot	700	NA	216	413	14288	0.0138	Signal		NA	0.850394
gel 2 left blot	700	NM	272	475	15211	0.0134	Signal		NM	1
gel 2 right blot	700	BA	142	406	20145	0.0131	Signal	Gel 2 right	BA	1
gel 2 right blot	700	DP	203	444	16899	0.0143	Signal		DP	0.894273
gel 2 right blot	700	HH	223	449	15466	0.0146	Signal		HH	0.841509
gel 2 right blot	700	NA	254	545	19176	0.0152	Signal		NA	1
gel 2 right blot	700	NM	199	427	15355	0.0148	Signal		NM	0.731618
Image Name	Channel	Name	Signal	Total	Area	Bkgnd.	Type		800 Normalisation
Panaf	800	BA	5.75	7.26	14720	0.000103	Signal	PANAF	BA	7.85096
Panaf	800	DP	7.36	9.05	14720	0.000114	Signal		DP	10.3131
Panaf	800	HH	7.29	9.07	13727	0.000129	Signal		HH	7.29
Panaf	800	NA	9.72	11.7	13727	0.000147	Signal		NA	11.43
Panaf	800	NM	12	13.9	13727	0.000139	Signal		NM	12
ICP	800	BA	17.3	23.8	14719	0.000441	Signal	ICP	BA	17.3
ICP	800	DP	14.7	22	15652	0.000464	Signal		DP	14.7
ICP	800	HH	9.9	16.8	15972	0.000434	Signal		HH	10.1293
ICP	800	NA	11	18.3	15652	0.000469	Signal		NA	12.9953
ICP	800	NM	14.9	20.9	15308	0.000389	Signal		NM	17.3197
SAIMR poly	800	BA	12.1	14.6	12800	0.000199	Signal	SAIMR Poly	BA	13.8565
SAIMR poly	800	DP	7.48	11.9	14600	0.000301	Signal		DP	9.988
SAIMR poly	800	HH	10.9	13.8	13718	0.000208	Signal		HH	11.8381
SAIMR poly	800	NA	12.4	15.8	15162	0.000225	Signal		NA	15.9878
SAIMR poly	800	NM	11.3	13.9	13376	0.000197	Signal		NM	13.0791
