## Supplemental File 8 for "Two snakebite antivenoms have potential to reduce Eswatini’s dependency upon a single, increasingly unavailable product: results of preclinical efficacy testing"

### Sheet: End point
User: USER
Path: C:\Program Files (x86)\BMG\Omega\User\Data\
Test ID: 2236
Test Name: PLA2 fluorescence
Date: 18/02/2021
Time: 11:16:01
ID1: 2021-02-18 enzcheck
ID2: eswatini venom and AV test PLATE 1
ID3: 50% gain set to A17
Fluorescence (FI)
	Raw Data (485-12/520)
	1	2	3	4	5	6	7	8	9	10	11	12	13	14	15	16	17	18	19	20	21	22	23	24
A	69236	76131	60175	18927	23861	24245	165192	159195	147231	71152	81058	81642	172177	182830	167184	136042	129305	143062
B	25951	33044	25130	14038	13088	18468	148114	142590	124143	53794	45600	56749	147471	149538	150111	75610	86867	75137
C	14056	12777	12997	12252	11733	15409	149887	127858	113065	44636	36502	37076	149059	149841	139883	48458	48873	46978
D	14346	14019	11304	11106	13141	21072	123816	110367	155036	28750	29689	34680	132304	121742	137209	29602	27969	21650
E	9949	16558	12360	12678	10779	16571	145584	116889	126694	19796	16070	19091	126446	116053	162216	19625	14908	12140
F	11317	11380	12028	12435	12261	12734	64435	68820	70275	14025	16859	16127	140315	135441	126580	16174	11374	11137
G	10434	9802	9680	12152	14032	11285	30224	34190	30411	14808	15515	15004	50289	60342	59035	12329	9914	10236
H	10075	10842	9913	10147	9130	11546	8867	9682	8551	10584	11546	10877	10986	12248	11149	10526	9438	9402
I	14404	14415	14484	15194	14778	13935	10766	10754
J	13137	15398	14228	14955	14410	13084	10280	9982
K	13230	13429	12594	13991	12806	12988	9708	10622
L	12203	11419	12182	13265	12796	12264	9439	10791
M	11995	12456	11958	12238	12539	12192	10512	9744
N	11215	13147	11520	12026	12781	12489	9996	10022
O	11834	11965	11230	12112	12630	11203	10239	8897
P	11033	10941	11162	10786	10941	10047	10095	9082
	MINUS BACKGROUND FOR EACH WELL
	1	2	3	4	5	6	7	8	9	10	11	12	13	14	15	16	17	18	19	20	21	22	23	24
A	59161	65289	50262	8780	14731	12699	156325	149513	138680	60568	69512	70765	161191	170582	156035	125516	119867	133660
B	15876	22202	15217	3891	3958	6922	139247	132908	115592	43210	34054	45872	136485	137290	138962	65084	77429	65735
C	3981	1935	3084	2105	2603	3863	141020	118176	104514	34052	24956	26199	138073	137593	128734	37932	39435	37576
D	4271	3177	1391	959	4011	9526	114949	100685	146485	18166	18143	23803	121318	109494	126060	19076	18531	12248
E	-126	5716	2447	2531	1649	5025	136717	107207	118143	9212	4524	8214	115460	103805	151067	9099	5470	2738
F	1242	538	2115	2288	3131	1188	55568	59138	61724	3441	5313	5250	129329	123193	115431	5648	1936	1735
G	359	-1040	-233	2005	4902	-261	21357	24508	21860	4224	3969	4127	39303	48094	47886	1803	476	834
H	0	0	0	0	0	0	0	0	0	0	0	0	0	0	0	0	0	0
I	11033	3474	11162	4408	10941	3888	10095	1672
J	2104	4457	3066	4169	3469	3037	185	900
K	2197	2488	1432	3205	1865	2941	-387	1540
L	1170	478	1020	2479	1855	2217	-656	1709
M	962	1515	796	1452	1598	2145	417	662
N	182	2206	358	1240	1840	2442	-99	940
O	801	1024	68	1326	1689	1156	144	-185
P	0	0	0	0	0	0	0	0
	Plate layout
	1	2	3	4	5	6	7	8	9	10	11	12	13	14	15	16	17	18	19	20	21	22	23	24
A	BA 2.5 ug			DP 2.5 ug			HH 2.5 ug			NA 2.5 ug			NM 2.5 ug			Bee venom 5 U/mL
B	BA 1.25 ug			DP 1.25 ug			HH 1.25 ug			NA 1.25 ug			NM 1.25 ug			Bee venom 2.5 U/mL
C	BA 0.625 ug			DP 0.625 ug			HH 0.625 ug			NA 0.625 ug			NM 0.625 ug			Bee venom 1.25 U/mL
D	BA 0.313 ug			DP 0.313 ug			HH 0.313 ug			NA 0.313 ug			NM 0.313 ug			Bee venom 0.625 U/mL
E	BA 0.156 ug			DP 0.156 ug			HH 0.156 ug			NA 0.156 ug			NM 0.156 ug			Bee venom 0.313 U/mL
F	BA 0.078 ug			DP 0.078 ug			HH 0.078 ug			NA 0.078 ug			NM 0.078 ug			Bee venom 0.156 U/mL
G	BA 0.039 ug			DP 0.039 ug			HH 0.039 ug			NA 0.039 ug			NM 0.039 ug			Bee venom 0.078 U/mL
H	BA 0 ug			DP 0 ug			HH 0 ug			NA 0 ug			NM 0 ug			Bee venom 0 U/mL
I	SAVP 10 uL			ICP 10 uL			PSV 10 uL
J	SAVP 5 uL			ICP 5 uL			PSV 5 uL
K	SAVP 2.5 uL			ICP 2.5 uL			PSV 2.5 uL
L	SAVP 1.25 uL			ICP 1.25 uL			PSV 1.25 uL
M	SAVP 0.625 uL			ICP 0.625 uL			PSV 0.625 uL
N	SAVP 0.313 uL			ICP 0.313 uL			PSV 0.313 uL
O	SAVP 0.156 uL			ICP 0.156 uL			PSV 0.156 uL
P	SAVP 0 uL			ICP 0 uL			PSV 0 uL
	bee venom standard curve				bee venom 5U/mL mean		126348
	Y = 25812*X + 563.6
	Activity for the ug closest to amount to be used next
	Venom	Amount used	Activity 1	Activity 2	Activity 3	Mean activity
	BA	2	0.908064	1.00303	0.77016	0.893751
	DP	2	0.127327	0.219547	0.188058	0.178311
	HH	0.1	27.32	29.0932	30.3776	28.9303
	NA	2	0.929868	1.06847	1.08789	1.02874
	NM	0.05	38.4828	47.2156	47.0089	44.2358
