## Supplemental File 9 for "Two snakebite antivenoms have potential to reduce Eswatini’s dependency upon a single, increasingly unavailable product: results of preclinical efficacy testing"

### Sheet: SAIMR Polyvalent
User: USER
Path: C:\Program Files (x86)\BMG\Omega\User\Data\
Test ID: 2238
Test Name: PLA2 fluorescence
Date: 19/02/2021
Time: 10:14:28
ID1: 2021-02-19 enzcheck
ID2: eswatini venom with SP PLATE 2 top half
ID3: 50% gain set to c17
Fluorescence (FI)
	Raw Data (485-12/520)
	1	2	3	4	5	6	7	8	9	10	11	12	13	14	15	16	17	18	19	20	21	22	23	24
A	14584	14960	13483	9164	11154	9595	8752	8028	7335	10070	10652	10264	9263	10219	8240	9501	9648	9922
B	23666	26168	25374	10091	8749	8833	7196	7704	6295	8776	9423	8959	9181	10098	9582	9720	10606	9609
C	47543	45846	43515	10085	8614	7836	8065	6499	5622	9055	8699	9485	8437	8852	10418	87484	116830	96787
D	58566	67614	55691	9982	8502	8227	7824	6960	6519	8953	8684	8976	9558	9264	9495	9169	9180	8950
E	68671	65818	67190	11079	8923	8500	9813	9130	8200	9153	9352	9649	19381	23520	23775	7903	7420	7265
F	63250	62830	62178	9610	8111	7506	24350	20324	20849	10480	10152	12023	80744	84979	82399	10066	7379	5957
G	63152	58875	52720	8989	8031	9719	86240	92667	68256	16317	15294	13818	76736	119602	79083	9733	7194	6491
H	46054	46578	35647	14325	13948	14145	67891	63047	59960	32927	31554	37908	37114	65242	54356	8295	7447	6191
I
J
K
L
M
N
O
P
	1	2	3	4	5	6	7	8	9	10	11	12	13	14	15	16	17	18
A	1 uL			1 uL			1 uL			1 uL			1 uL			1 uL AV no venom				BitAri 2 ug
B	0.5 uL			0.5 uL			0.5 uL			0.5 uL			0.5 uL			Buffer only				DenPol 2 ug
C	0.25 uL			0.25 uL			0.25 uL			0.25 uL			0.25 uL			5U/mL bee venom				HemHae 0.1 ug
D	0.125 uL			0.125 uL			0.125 uL			0.125 uL			0.125 uL							NajAnn 2 ug
E	0.0625 uL			0.0625 uL			0.0625 uL			0.0625 uL			0.0625 uL							NajMos 0.05 ug
F	0.03125 uL			0.03125 uL			0.03125 uL			0.03125 uL			0.03125 uL							no snake venom
G	0.015625 uL			0.015625 uL			0.015625 uL			0.015625 uL			0.015625 uL
H	0 uL			0 uL			0 uL			0 uL			0 uL
	MINUS BUFFER ONLY				BUFFER ONLY AVE		9978.33
	1	2	3	4	5	6	7	8	9	10	11	12	13	14	15	16	17	18
A	4605.67	4981.67	3504.67	-814.333	1175.67	-383.333	-1226.33	-1950.33	-2643.33	91.6667	673.667	285.667	-715.333	240.667	-1738.33	-477.333	-330.333	-56.3333
B	13687.7	16189.7	15395.7	112.667	-1229.33	-1145.33	-2782.33	-2274.33	-3683.33	-1202.33	-555.333	-1019.33	-797.333	119.667	-396.333	-258.333	627.667	-369.333
C	37564.7	35867.7	33536.7	106.667	-1364.33	-2142.33	-1913.33	-3479.33	-4356.33	-923.333	-1279.33	-493.333	-1541.33	-1126.33	439.667	77505.7	106852	86808.7
D	48587.7	57635.7	45712.7	3.66667	-1476.33	-1751.33	-2154.33	-3018.33	-3459.33	-1025.33	-1294.33	-1002.33	-420.333	-714.333	-483.333
E	58692.7	55839.7	57211.7	1100.67	-1055.33	-1478.33	-165.333	-848.333	-1778.33	-825.333	-626.333	-329.333	9402.67	13541.7	13796.7
F	53271.7	52851.7	52199.7	-368.333	-1867.33	-2472.33	14371.7	10345.7	10870.7	501.667	173.667	2044.67	70765.7	75000.7	72420.7
G	53173.7	48896.7	42741.7	-989.333	-1947.33	-259.333	76261.7	82688.7	58277.7	6338.67	5315.67	3839.67	66757.7	109624	69104.7
H	36075.7	36599.7	25668.7	4346.67	3969.67	4166.67	57912.7	53068.7	49981.7	22948.7	21575.7	27929.7	27135.7	55263.7	44377.7
	BEE VENOM MEAN		90388.7		BV STD from 18/2		126348		FACTOR	1.39783
	Multiply by BV factor
	1	2	3	4	5	6	7	8	9	10	11	12	13	14	15	16	17	18
A	6437.92	6963.51	4898.92	-1138.3	1643.38	-535.833	-1714.2	-2726.23	-3694.92	128.134	941.669	399.312	-999.912	336.41	-2429.89
B	19133	22630.3	21520.5	157.488	-1718.39	-1600.98	-3889.22	-3179.12	-5148.66	-1680.65	-776.26	-1424.85	-1114.53	167.273	-554.005
C	52508.9	50136.8	46878.4	149.101	-1907.1	-2994.61	-2674.51	-4863.5	-6089.4	-1290.66	-1788.29	-689.594	-2154.52	-1574.42	614.578
D	67917.1	80564.7	63898.4	5.12536	-2063.66	-2448.06	-3011.38	-4219.11	-4835.55	-1433.24	-1809.25	-1401.09	-587.553	-998.514	-675.616
E	82042.2	78054.2	79972	1538.54	-1475.17	-2066.45	-231.107	-1185.82	-2485.8	-1153.67	-875.505	-460.351	13143.3	18928.9	19285.3
F	74464.5	73877.5	72966.1	-514.866	-2610.21	-3455.89	20089.1	14461.4	15195.3	701.243	242.756	2858.09	98918.1	104838	101232
G	74327.6	68349.1	59745.4	-1382.92	-2722.03	-362.503	106601	115584	81462.1	8860.36	7430.38	5367.19	93315.6	153235	96596.3
H	50427.5	51160	35880.3	6075.89	5548.9	5824.28	80951.9	74180.8	69865.7	32078.3	30159	39040.8	37931	77249	62032.3
	Activity (U/mL)/ug
	1	2	3	4	5	6	7	8	9	10	11	12	13	14	15
A	0.103015	0.112232	0.0760262	-0.0298453	0.0189355	-0.0192802	-0.798892	-1.15384	-1.49359	-0.00763654	0.00663	-0.00288103	-1.09674	-0.159364	-2.09981
B	0.325642	0.386973	0.36751	-0.00712177	-0.0400181	-0.0379591	-1.56174	-1.31268	-2.00346	-0.0393563	-0.0234964	-0.0348704	-1.17714	-0.278007	-0.783954
C	0.910937	0.869339	0.812199	-0.00726884	-0.0433274	-0.0623985	-1.1357	-1.90345	-2.3334	-0.0325172	-0.0412438	-0.0219766	-1.90665	-1.49973	0.0357588
D	1.18114	1.40294	1.11067	-0.00979368	-0.0460728	-0.0528139	-1.25385	-1.67744	-1.89364	-0.0350175	-0.0416115	-0.0344537	-0.807487	-1.09576	-0.869259
E	1.42885	1.35891	1.39254	0.017097	-0.0357529	-0.0461219	-0.278727	-0.613574	-1.06952	-0.0301149	-0.0252368	-0.0179565	8.82414	12.8825	13.1325
F	1.29596	1.28567	1.26968	-0.0189125	-0.0556574	-0.0704877	6.84817	4.87438	5.13177	0.00241377	-0.00562648	0.0402373	68.9917	73.1442	70.6144
G	1.29356	1.18872	1.03784	-0.034135	-0.0576184	-0.0162406	37.1903	40.3412	28.3735	0.145496	0.120419	0.084238	65.0617	107.093	67.363
H	0.874437	0.887282	0.619331	0.0966661	0.0874247	0.0922537	28.1945	25.8197	24.3063	0.552656	0.519	0.674755	26.2117	53.7917	43.1178
	% activity remaining
	1	2	3	4	5	6	7	8	9	10	11	12	13	14	15
A	11.7807	12.6489	12.2755	-30.8746	21.6592	-20.8991	-2.8335	-4.46883	-6.14487	-1.38179	1.27746	-0.426974	-4.18417	-0.296262	-4.86994
B	37.2401	43.6133	59.3398	-7.36739	-45.7744	-41.1464	-5.53914	-5.08403	-8.24255	-7.1213	-4.52725	-5.16786	-4.49091	-0.516822	-1.81817
C	104.174	97.9777	131.141	-7.51954	-49.5597	-67.6379	-4.02809	-7.37206	-9.6	-5.8838	-7.94679	-3.25698	-7.27404	-2.78804	0.0829328
D	135.075	158.116	179.334	-10.1315	-52.7	-57.2485	-4.44715	-6.49673	-7.79074	-6.33622	-8.01763	-5.10611	-3.08064	-2.03704	-2.01601
E	163.402	153.154	224.846	17.6867	-40.8956	-49.9946	-0.988586	-2.37638	-4.40016	-5.44912	-4.86259	-2.66119	33.6649	23.9489	30.4574
F	148.205	144.899	205.009	-19.5648	-63.6633	-76.4064	24.289	18.8785	21.1129	0.436758	-1.0841	5.96324	263.21	135.977	163.771
G	147.931	133.973	167.574	-35.3123	-65.9064	-17.6043	131.906	156.242	116.733	26.3267	23.2022	12.4842	248.217	199.088	156.23
H	100	100	100	100	100	100	100	100	100	100	100	100	100	100	100

### Sheet: Panafrican ICP
User: USER
Path: C:\Program Files (x86)\BMG\Omega\User\Data\
Test ID: 2238
Test Name: PLA2 fluorescence
Date: 19/02/2021
Time: 10:14:28
ID1: 2021-02-19 enzcheck
ID2: eswatini venom with ICP PLATE 2 bottom half
ID3: 50% gain set to c17
Fluorescence (FI)
	Raw Data (485-12/520)
	1	2	3	4	5	6	7	8	9	10	11	12	13	14	15	16	17	18	19	20	21	22	23	24
I	88725	89576	84447	19033	14167	13443	16755	17127	15155	16405	15956	15361	16504	14133	14589	12765	12731	12079
J	92700	89887	86883	17561	13621	12978	15415	14485	13039	14213	13669	12974	11700	12615	13309	15093	8551	18017
K	87711	87999	88903	17032	13040	12213	18510	18467	17946	13865	12797	13217	12338	11934	15066	127980	51237	168658
L	87050	84910	83092	16031	13078	12547	29719	28006	30100	13410	12745	12604	11948	11296	13018	13851	12130	14841
M	87186	85528	82636	14177	12765	13148	39585	42766	40638	14272	12193	13382	11163	10812	13328	10907	10775	10687
N	88315	86026	75950	16202	13116	14748	76364	78881	75396	16761	12593	13010	11296	11968	12575	10397	10245	11843
O	83621	80272	82211	14620	12984	15662	100057	119426	111265	20002	15677	15171	16090	16181	16548	9975	12426	10207
P	70052	68243	66782	18517	17906	19500	74558	113703	89316	41060	38044	45929	60177	57116	60213	11263	13581	9744
	1	2	3	4	5	6	7	8	9	10	11	12	13	14	15	16	17	18
I	1 uL			1 uL			1 uL			1 uL			1 uL			1 uL AV no venom				BitAri 2 ug
J	0.5 uL			0.5 uL			0.5 uL			0.5 uL			0.5 uL			Buffer only				DenPol 2 ug
K	0.25 uL			0.25 uL			0.25 uL			0.25 uL			0.25 uL			5U/mL bee venom				HemHae 0.1 ug
L	0.125 uL			0.125 uL			0.125 uL			0.125 uL			0.125 uL							NajAnn 2 ug
M	0.0625 uL			0.0625 uL			0.0625 uL			0.0625 uL			0.0625 uL							NajMos 0.05 ug
N	0.03125 uL			0.03125 uL			0.03125 uL			0.03125 uL			0.03125 uL							no snake venom
O	0.015625 uL			0.015625 uL			0.015625 uL			0.015625 uL			0.015625 uL
P	0 uL			0 uL			0 uL			0 uL			0 uL
	MINUS BUFFER ONLY				BUFFER ONLY AVE		13887
	1	2	3	4	5	6	7	8	9	10	11	12	13	14	15	16	17	18
I	74838	75689	70560	5146	280	-444	2868	3240	1268	2518	2069	1474	2617	246	702	-1122	-1156	-1808
J	78813	76000	72996	3674	-266	-909	1528	598	-848	326	-218	-913	-2187	-1272	-578	1206	-5336	4130
K	73824	74112	75016	3145	-847	-1674	4623	4580	4059	-22	-1090	-670	-1549	-1953	1179	114093	37350	154771
L	73163	71023	69205	2144	-809	-1340	15832	14119	16213	-477	-1142	-1283	-1939	-2591	-869
M	73299	71641	68749	290	-1122	-739	25698	28879	26751	385	-1694	-505	-2724	-3075	-559
N	74428	72139	62063	2315	-771	861	62477	64994	61509	2874	-1294	-877	-2591	-1919	-1312
O	69734	66385	68324	733	-903	1775	86170	105539	97378	6115	1790	1284	2203	2294	2661
P	56165	54356	52895	4630	4019	5613	60671	99816	75429	27173	24157	32042	46290	43229	46326
	BEE VENOM MEAN		102071		BV STD from 18/2		126348		FACTOR	1.23784
	Multiply by BV factor
	1	2	3	4	5	6	7	8	9	10	11	12	13	14	15	16	17	18
I	92637.2	93690.6	87341.8	6369.91	346.594	-549.6	3550.12	4010.59	1569.58	3116.87	2561.08	1824.57	3239.42	304.508	868.962
J	97557.6	94075.6	90357.1	4547.81	-329.265	-1125.19	1891.41	740.226	-1049.69	403.535	-269.848	-1130.15	-2707.15	-1574.53	-715.47
K	91382.1	91738.6	92857.6	3893	-1048.45	-2072.14	5722.52	5669.29	5024.38	-27.2324	-1349.24	-829.351	-1917.41	-2417.5	1459.41
L	90563.9	87914.9	85664.5	2653.92	-1001.41	-1658.7	19597.4	17477	20069.1	-590.448	-1413.61	-1588.14	-2400.17	-3207.24	-1075.68
M	90732.2	88679.9	85100.1	358.973	-1388.85	-914.761	31809.9	35747.5	33113.4	476.567	-2096.9	-625.108	-3371.87	-3806.35	-691.951
N	92129.7	89296.3	76823.9	2865.59	-954.372	1065.78	77336.3	80452	76138.1	3557.54	-1601.76	-1085.58	-3207.24	-2375.41	-1624.04
O	86319.3	82173.8	84574	907.334	-1117.77	2197.16	106664	130640	120538	7569.37	2215.73	1589.38	2726.95	2839.6	3293.88
P	69523.1	67283.9	65475.4	5731.19	4974.87	6947.98	75100.8	123556	93368.8	33635.7	29902.4	39662.8	57299.5	53510.5	57344
	Activity (U/mL)/ug
	1	2	3	4	5	6	7	8	9	10	11	12	13	14	15
I	1.61465	1.63312	1.52178	0.101822	-0.00380551	-0.0195216	1.04746	1.20896	0.352826	0.0447754	0.0350288	0.022113	1.87698	-0.181743	0.214199
J	1.70093	1.63987	1.57466	0.0698691	-0.0156577	-0.0296155	0.465704	0.0619481	-0.565827	-0.00280698	-0.0146157	-0.0297023	-2.2943	-1.49981	-0.897215
K	1.59264	1.59889	1.61851	0.0583859	-0.0282696	-0.0462216	1.80939	1.79072	1.56453	-0.0103611	-0.0335445	-0.0244274	-1.74033	-2.09112	0.628374
L	1.57829	1.53183	1.49237	0.0366569	-0.0274448	-0.0389713	6.67573	5.93204	6.84114	-0.0202379	-0.0346733	-0.037734	-2.07896	-2.64509	-1.14989
M	1.58124	1.54525	1.48247	-0.00358844	-0.0342391	-0.0259253	10.959	12.34	11.4162	-0.00152625	-0.0466557	-0.0208457	-2.76057	-3.06534	-0.880717
N	1.60575	1.55606	1.33734	0.0403688	-0.0266199	0.00880643	26.9265	28.0192	26.5062	0.0525032	-0.0379728	-0.0289209	-2.64509	-2.06159	-1.53454
O	1.50385	1.43116	1.47325	0.00602789	-0.0294852	0.0286469	37.2127	45.6217	42.0786	0.122857	0.0289725	0.0179886	1.5175	1.59652	1.91518
P	1.20931	1.17004	1.13832	0.0906212	0.0773581	0.11196	26.1424	43.137	32.5495	0.579969	0.5145	0.685662	39.7979	37.14	39.8291
	% activity remaining
	1	2	3	4	5	6	7	8	9	10	11	12	13	14	15
I	133.518	139.578	133.686	112.36	-4.91935	-17.4363	4.00675	2.80261	1.08397	7.72031	6.80833	3.22506	4.71627	-0.489344	0.537794
J	140.654	140.155	138.332	77.1001	-20.2405	-26.452	1.78141	0.143608	-1.73836	-0.483988	-2.84077	-4.33192	-5.76487	-4.03825	-2.25266
K	131.698	136.653	142.184	64.4285	-36.5439	-41.2842	6.92127	4.15123	4.80661	-1.7865	-6.51983	-3.56261	-4.37291	-5.63035	1.57767
L	130.512	130.922	131.102	40.4507	-35.4776	-34.8084	25.536	13.7516	21.0176	-3.48949	-6.73923	-5.5033	-5.2238	-7.12193	-2.88705
M	130.756	132.068	130.233	-3.95982	-44.2606	-23.1559	41.9205	28.6066	35.0732	-0.26316	-9.06817	-3.04024	-6.93647	-8.25346	-2.21124
N	132.782	132.992	117.483	44.5468	-34.4113	7.86572	102.999	64.9539	81.4335	9.05276	-7.38053	-4.21795	-6.6463	-5.55087	-3.85281
O	124.357	122.317	129.422	6.65174	-38.1153	25.5868	142.346	105.76	129.276	21.1833	5.6312	2.62354	3.81303	4.29865	4.80849
P	100	100	100	100	100	100	100	100	100	100	100	100	100	100	100

### Sheet: PANAF PS&V 
User: USER
Path: C:\Program Files (x86)\BMG\Omega\User\Data\
Test ID: 2241
Test Name: PLA2 fluorescence
Date: 19/02/2021
Time: 12:26:54
ID1: 2021-02-19 enzcheck
ID2: eswatini venom with PSV PLATE 3 top half
ID3: 50% gain set to c17
Fluorescence (FI)
	Raw Data (485-12/520)
	1	2	3	4	5	6	7	8	9	10	11	12	13	14	15	16	17	18	19	20	21	22	23	24
A	101518	103834	92422	11139	7277	6102	6513	5504	6033	5514	6962	7131	5828	5863	6023	6322	5884	6297
B	94372	102559	84137	10590	6651	5375	6709	6563	5996	6070	6507	6572	4982	5684	6092	7935	8364	7929
C	92173	88032	84692	9086	5440	5287	7925	8455	9600	6637	6573	6121	5041	5829	8541	120622	118468	120348
D	73284	82731	67896	7973	5802	5814	16154	17305	17973	6699	6341	6245	5058	5373	5446	7671	8190	7932
E	74966	75514	68136	7940	5524	6515	40919	45123	43686	8514	7010	6476	5646	5907	6271	5050	5171	5274
F	69300	74509	66186	7462	5599	7988	92138	89095	92665	11173	7488	7585	13415	16512	16231	5460	4786	4852
G	67006	65620	58653	7159	6038	9163	101237	108110	106855	13927	9722	10864	51104	67492	66817	6741	4915	4678
H	47298	47671	43148	11167	10554	11819	67485	72176	69714	30230	30469	33497	73880	84664	81412	6820	5044	4866
I
J
K
L
M
N
O
P
	1	2	3	4	5	6	7	8	9	10	11	12	13	14	15	16	17	18
A	1 uL			1 uL			1 uL			1 uL			1 uL			1 uL AV no venom				BitAri 2 ug
B	0.5 uL			0.5 uL			0.5 uL			0.5 uL			0.5 uL			Buffer only				DenPol 2 ug
C	0.25 uL			0.25 uL			0.25 uL			0.25 uL			0.25 uL			5U/mL bee venom				HemHae 0.1 ug
D	0.125 uL			0.125 uL			0.125 uL			0.125 uL			0.125 uL							NajAnn 2 ug
E	0.0625 uL			0.0625 uL			0.0625 uL			0.0625 uL			0.0625 uL							NajMos 0.05 ug
F	0.03125 uL			0.03125 uL			0.03125 uL			0.03125 uL			0.03125 uL							no snake venom
G	0.015625 uL			0.015625 uL			0.015625 uL			0.015625 uL			0.015625 uL
H	0 uL			0 uL			0 uL			0 uL			0 uL
	MINUS BUFFER ONLY				BUFFER ONLY AVE		8076
	1	2	3	4	5	6	7	8	9	10	11	12	13	14	15	16	17	18
A	93442	95758	84346	3063	-799	-1974	-1563	-2572	-2043	-2562	-1114	-945	-2248	-2213	-2053	-1754	-2192	-1779
B	86296	94483	76061	2514	-1425	-2701	-1367	-1513	-2080	-2006	-1569	-1504	-3094	-2392	-1984	-141	288	-147
C	84097	79956	76616	1010	-2636	-2789	-151	379	1524	-1439	-1503	-1955	-3035	-2247	465	112546	110392	112272
D	65208	74655	59820	-103	-2274	-2262	8078	9229	9897	-1377	-1735	-1831	-3018	-2703	-2630
E	66890	67438	60060	-136	-2552	-1561	32843	37047	35610	438	-1066	-1600	-2430	-2169	-1805
F	61224	66433	58110	-614	-2477	-88	84062	81019	84589	3097	-588	-491	5339	8436	8155
G	58930	57544	50577	-917	-2038	1087	93161	100034	98779	5851	1646	2788	43028	59416	58741
H	39222	39595	35072	3091	2478	3743	59409	64100	61638	22154	22393	25421	65804	76588	73336
	BEE VENOM MEAN		111737		BV STD from 18/2		126348		FACTOR	1.13076
	Multiply by BV factor
	1	2	3	4	5	6	7	8	9	10	11	12	13	14	15	16	17	18
A	105661	108280	95375.3	3463.53	-903.479	-2232.13	-1767.38	-2908.32	-2310.15	-2897.01	-1259.67	-1068.57	-2541.95	-2502.38	-2321.46
B	97580.3	106838	86006.9	2842.74	-1611.34	-3054.19	-1545.75	-1710.84	-2351.99	-2268.31	-1774.17	-1700.67	-3498.58	-2704.78	-2243.43
C	95093.8	90411.3	86634.5	1142.07	-2980.69	-3153.7	-170.745	428.559	1723.28	-1627.17	-1699.54	-2210.64	-3431.87	-2540.82	525.805
D	73734.8	84417.1	67642.2	-116.469	-2571.35	-2557.79	9134.3	10435.8	11191.2	-1557.06	-1961.87	-2070.43	-3412.64	-3056.45	-2973.91
E	75636.7	76256.4	67913.6	-153.784	-2885.71	-1765.12	37137.6	41891.4	40266.5	495.274	-1205.39	-1809.22	-2747.75	-2452.62	-2041.03
F	69229.8	75120	65708.6	-694.288	-2800.9	-99.5071	95054.2	91613.3	95650.1	3501.97	-664.889	-555.205	6037.14	9539.12	9221.37
G	66635.9	65068.6	57190.6	-1036.91	-2304.49	1229.14	105343	113115	111696	6616.09	1861.24	3152.57	48654.5	67185.4	66422.1
H	44350.8	44772.6	39658.1	3495.19	2802.03	4232.45	67177.5	72481.9	69698	25050.9	25321.2	28745.1	74408.7	86602.9	82925.6
	Activity (U/mL)/ug
	1	2	3	4	5	6	7	8	9	10	11	12	13	14	15
A	1.84303	1.88896	1.66266	0.0508545	-0.0257274	-0.0490272	-0.817544	-1.21771	-1.00791	-0.060687	-0.0319737	-0.0286225	-2.17842	-2.15066	-2.02375
B	1.70133	1.86368	1.49838	0.039968	-0.0381407	-0.0634433	-0.739812	-0.797715	-1.02258	-0.0496617	-0.0409962	-0.0397073	-2.84945	-2.29264	-1.96902
C	1.65773	1.57561	1.50938	0.0101443	-0.0621544	-0.0651883	-0.257557	-0.0473628	0.406735	-0.0384183	-0.0396874	-0.0486504	-2.80266	-2.17763	-0.0265119
D	1.28316	1.47049	1.17632	-0.011926	-0.0549761	-0.0547381	3.006	3.46248	3.7274	-0.0371889	-0.0442879	-0.0461915	-2.78917	-2.53932	-2.48142
E	1.31652	1.32738	1.18108	-0.0125804	-0.0604887	-0.0408376	12.8276	14.4949	13.925	-0.0011982	-0.0310219	-0.0416109	-2.32278	-2.11576	-1.82704
F	1.20416	1.30746	1.14241	-0.0220589	-0.0590015	-0.0116286	33.1406	31.9338	33.3496	0.0515287	-0.0215434	-0.0196199	3.83947	6.29596	6.07307
G	1.15867	1.13119	0.993038	-0.0280673	-0.0502963	0.0116712	36.7492	39.475	38.9773	0.106139	0.022756	0.0454014	33.7338	46.7325	46.1971
H	0.767873	0.775269	0.68558	0.0514097	0.0392542	0.0643386	23.3635	25.2239	24.2475	0.429421	0.434161	0.494205	51.7993	60.353	57.7736
	% activity remaining
	1	2	3	4	5	6	7	8	9	10	11	12	13	14	15
A	240.018	243.652	242.519	98.92	-65.5405	-76.2018	-3.49924	-4.82759	-4.15676	-14.1323	-7.36449	-5.79164	-4.2055	-3.56346	-3.5029
B	221.564	240.391	218.556	77.7441	-97.1635	-98.6084	-3.16654	-3.16254	-4.21728	-11.5648	-9.44263	-8.03458	-5.50095	-3.79871	-3.40816
C	215.885	203.234	220.161	19.7323	-158.338	-101.321	-1.10239	-0.18777	1.67743	-8.94654	-9.14119	-9.84419	-5.4106	-3.60815	-0.0458892
D	167.106	189.675	171.581	-23.198	-140.051	-85.0781	12.8662	13.727	15.3723	-8.66024	-10.2008	-9.34664	-5.38457	-4.20744	-4.29507
E	171.45	171.216	172.275	-24.4708	-154.095	-63.4729	54.9045	57.4649	57.4286	-0.279026	-7.14526	-8.41977	-4.48419	-3.50564	-3.16241
F	156.818	168.645	166.635	-42.9081	-150.306	-18.074	141.848	126.602	137.539	11.9996	-4.96207	-3.96999	7.41219	10.4319	10.5118
G	150.894	145.909	144.846	-54.5953	-128.13	18.1403	157.294	156.499	160.748	24.7168	5.24137	9.18675	65.124	77.4319	79.9623
H	100	100	100	100	100	100	100	100	100	100	100	100	100	100	100
